# Barcoded Competitive Clone-Initiating Cell (BC-CIC) Analysis Reveals Differences in Ovarian Cancer Cell Genotype and Niche Specific Clonal Fitness During Growth and Metastasis In Vivo

**DOI:** 10.1101/2021.04.08.439098

**Authors:** Syed Mohammed Musheer Aalam, Xiaojia Tang, Jianning Song, Jamie Bakkum-Gamez, Mark E. Sherman, Upasana Ray, Viji Shridhar, David J.H.F. Knapp, Krishna R. Kalari, Nagarajan Kannan

## Abstract

During oncogenesis, pathogenic clones develop which contain cells capable of spreading throughout the body, ultimately compromising vital organ functions and physiology. Understanding how metastatic clones develop and spread is critical for improving cancer treatments. However, our understanding of these processes has been hampered by a paucity of quantitative methodologies to comprehensively map, track and characterize such clones. To address this shortcoming, we have developed a DNA barcoding and next-generation sequencing based system-wide clonal tracking technology integrated with a computational data analysis pipeline called Clone-Initiating Cell (CIC) Calculator. The CIC Calculator interfaces with the CIC Morbus Mandala (CIC-MM) plot, a novel tool to visually comprehend and detect four distinct categories that explains their complex relationships with various tissues/organ sites. Further, we describe machine learning approaches to study CIC number, frequency, and estimate clone size and distribution demonstrating distinct growth patterns, and their inter-relationships and their routes of metastatic spread at clonal resolution. We demonstrate these methodologies, using our novel multifunctional lentiviral barcode libraries, and specifically barcoded tubal-ovarian metastatic OVCAR5 cell lines (engineered to express varying levels of metastasis promoting LRRC15 gene) and co-injected cells in a competitive CIC assay into tubal or ovarian sites in highly immunodeficient NSG mice. DNA was isolated from primary tumors, omental/bowel metastasis and system-wide anatomical site/organs. Amplicon sequencing libraries were constructed with spike-in-control barcodes (serving as internal calibration controls) to estimate absolute clone sizes. The computational pipeline CIC Calculator was then used to deconvolute and filter the data, set stringent thresholds, and generate high-quality information on CIC numbers and frequencies, clone sizes, linkages across sites and classify clones based on their extent of metastatic activity. Using of CIC-MM plot, statistical models and machine learning approaches, we generated high-resolution clonal maps of metastasis for each animal. The information generated included clone types and system-wide metastasis, similar and dissimilar clonal patterns of dominance at heterotopic sites and their routes of metastases. The data revealed previously unknown influences of cellular genotype and their implanted sites on selecting certain clones with specific system-wide clonal patterns, and identified rare LRRC15 expressor clones (classified as CIC.Toti) predisposed to exploit ‘all’ sites, albeit at varying degrees of dominance. The genomic technology and computational methodology described here are tissue-agnostic. They enable rapid adoption for an investigation into various stages of system-wide metastasis and growth of transplantable malignant cells at the highest clonal resolution.
