## Supplementary material for "Barcoded Competitive Clone-Initiating Cell (BC-CIC) Analysis Reveals Differences in Ovarian Cancer Cell Genotype and Niche Specific Clonal Fitness During Growth and Metastasis In Vivo": Table S1

### Sheet: Sensitivity.Specificity
Sensitivity
SampleID	10	100	1000	10000
Ova_Ast_58	1/5 (20%)	3/3 (100%)	3/3 (100%)	1/1 (100%)
Ova_Ast_59	3/5 (60%)	3/3 (100%)	3/3 (100%)	1/1 (100%)
Ova_Ast_60	5/5 (100%)	3/3 (100%)	3/3 (100%)	1/1 (100%)
Ova_Ast_61	4/5 (80%)	3/3 (100%)	3/3 (100%)	1/1 (100%)
Ova_Ast_66	0/5 (0%)	2/3 (66.7%)	3/3 (100%)	1/1 (100%)
Ova_Ast_67	5/5 (100%)	3/3 (100%)	3/3 (100%)	1/1 (100%)
Ova_Bld_58	4/5 (80%)	3/3 (100%)	3/3 (100%)	1/1 (100%)
Ova_Bld_59	5/5 (100%)	3/3 (100%)	3/3 (100%)	1/1 (100%)
Ova_Bld_60	5/5 (100%)	3/3 (100%)	3/3 (100%)	1/1 (100%)
Ova_Bld_61	5/5 (100%)	3/3 (100%)	3/3 (100%)	1/1 (100%)
Ova_Bld_62	5/5 (100%)	3/3 (100%)	3/3 (100%)	1/1 (100%)
Ova_Bld_66	4/5 (80%)	3/3 (100%)	3/3 (100%)	1/1 (100%)
Ova_Bld_67	5/5 (100%)	3/3 (100%)	3/3 (100%)	1/1 (100%)
Ova_Brn_58	3/5 (60%)	3/3 (100%)	3/3 (100%)	1/1 (100%)
Ova_Brn_60	5/5 (100%)	3/3 (100%)	3/3 (100%)	1/1 (100%)
Ova_Brn_66	5/5 (100%)	3/3 (100%)	3/3 (100%)	1/1 (100%)
Ova_Brn_67	5/5 (100%)	3/3 (100%)	3/3 (100%)	1/1 (100%)
Ova_Gut_Met 01_61	3/5 (60%)	3/3 (100%)	3/3 (100%)	1/1 (100%)
Ova_Gut_Met 02_61	1/5 (20%)	3/3 (100%)	3/3 (100%)	1/1 (100%)
Ova_Gut_Met 03_61	1/5 (20%)	3/3 (100%)	3/3 (100%)	1/1 (100%)
Ova_Gut_Met 04_61	2/5 (40%)	3/3 (100%)	3/3 (100%)	1/1 (100%)
Ova_Gut_Met 05_61	2/5 (40%)	3/3 (100%)	3/3 (100%)	1/1 (100%)
Ova_Gut_Met 06_61	1/5 (20%)	2/3 (66.7%)	3/3 (100%)	1/1 (100%)
Ova_Gut_Met 07_61	1/5 (20%)	3/3 (100%)	3/3 (100%)	1/1 (100%)
Ova_Gut_Met 08_61	2/5 (40%)	3/3 (100%)	3/3 (100%)	1/1 (100%)
Ova_Hrt_58	5/5 (100%)	3/3 (100%)	3/3 (100%)	1/1 (100%)
Ova_Hrt_59	1/5 (20%)	3/3 (100%)	3/3 (100%)	1/1 (100%)
Ova_Hrt_60	5/5 (100%)	3/3 (100%)	3/3 (100%)	1/1 (100%)
Ova_Hrt_61	4/5 (80%)	3/3 (100%)	3/3 (100%)	1/1 (100%)
Ova_Hrt_62	4/5 (80%)	3/3 (100%)	3/3 (100%)	1/1 (100%)
Ova_Hrt_66	5/5 (100%)	3/3 (100%)	3/3 (100%)	1/1 (100%)
Ova_Hrt_67	5/5 (100%)	3/3 (100%)	3/3 (100%)	1/1 (100%)
Ova_L_Kdny_58	1/5 (20%)	2/3 (66.7%)	3/3 (100%)	1/1 (100%)
Ova_L_Kdny_59	3/5 (60%)	3/3 (100%)	3/3 (100%)	1/1 (100%)
Ova_L_Kdny_60	2/5 (40%)	3/3 (100%)	3/3 (100%)	1/1 (100%)
Ova_L_Kdny_61	5/5 (100%)	3/3 (100%)	3/3 (100%)	1/1 (100%)
Ova_L_Kdny_62	4/5 (80%)	3/3 (100%)	3/3 (100%)	1/1 (100%)
Ova_L_Kdny_66	3/5 (60%)	3/3 (100%)	3/3 (100%)	1/1 (100%)
Ova_L_Kdny_67	5/5 (100%)	3/3 (100%)	3/3 (100%)	1/1 (100%)
Ova_L_ova_58	4/5 (80%)	3/3 (100%)	3/3 (100%)	1/1 (100%)
Ova_L_ova_61	2/5 (40%)	3/3 (100%)	3/3 (100%)	1/1 (100%)
Ova_L_ova_62	4/5 (80%)	3/3 (100%)	3/3 (100%)	1/1 (100%)
Ova_L_ova_66	2/5 (40%)	3/3 (100%)	3/3 (100%)	1/1 (100%)
Ova_L_ova_67	5/5 (100%)	3/3 (100%)	3/3 (100%)	1/1 (100%)
Ova_Liv_58	2/5 (40%)	3/3 (100%)	3/3 (100%)	1/1 (100%)
Ova_Liv_59	2/5 (40%)	3/3 (100%)	3/3 (100%)	1/1 (100%)
Ova_Liv_60	2/5 (40%)	3/3 (100%)	3/3 (100%)	1/1 (100%)
Ova_Liv_62	3/5 (60%)	3/3 (100%)	3/3 (100%)	1/1 (100%)
Ova_Liv_66	4/5 (80%)	3/3 (100%)	3/3 (100%)	1/1 (100%)
Ova_Liv_67	5/5 (100%)	3/3 (100%)	3/3 (100%)	1/1 (100%)
Ova_Lung_58	2/5 (40%)	1/3 (33.3%)	3/3 (100%)	1/1 (100%)
Ova_Lung_59	5/5 (100%)	3/3 (100%)	3/3 (100%)	1/1 (100%)
Ova_Lung_60	4/5 (80%)	3/3 (100%)	3/3 (100%)	1/1 (100%)
Ova_Lung_61	3/5 (60%)	3/3 (100%)	3/3 (100%)	1/1 (100%)
Ova_Lung_62	4/5 (80%)	3/3 (100%)	3/3 (100%)	1/1 (100%)
Ova_Lung_66	5/5 (100%)	3/3 (100%)	3/3 (100%)	1/1 (100%)
Ova_Lung_67	5/5 (100%)	3/3 (100%)	3/3 (100%)	1/1 (100%)
Ova_Met_58	1/5 (20%)	2/3 (66.7%)	3/3 (100%)	1/1 (100%)
Ova_Met_59	5/5 (100%)	3/3 (100%)	3/3 (100%)	1/1 (100%)
Ova_Met_60	4/5 (80%)	3/3 (100%)	3/3 (100%)	1/1 (100%)
Ova_Met_61	1/5 (20%)	3/3 (100%)	3/3 (100%)	1/1 (100%)
Ova_Met_62	4/5 (80%)	3/3 (100%)	3/3 (100%)	1/1 (100%)
Ova_Met_66	3/5 (60%)	3/3 (100%)	3/3 (100%)	1/1 (100%)
Ova_Met_67	5/5 (100%)	3/3 (100%)	3/3 (100%)	1/1 (100%)
Ova_Pri_Tum_58	4/5 (80%)	3/3 (100%)	3/3 (100%)	1/1 (100%)
Ova_Pri_Tum_59	2/5 (40%)	3/3 (100%)	3/3 (100%)	1/1 (100%)
Ova_Pri_Tum_60	4/5 (80%)	3/3 (100%)	3/3 (100%)	1/1 (100%)
Ova_Pri_Tum_61	3/5 (60%)	3/3 (100%)	3/3 (100%)	1/1 (100%)
Ova_Pri_Tum_62	1/5 (20%)	2/3 (66.7%)	3/3 (100%)	1/1 (100%)
Ova_Pri_Tum_66	5/5 (100%)	3/3 (100%)	3/3 (100%)	1/1 (100%)
Ova_Pri_Tum_67	5/5 (100%)	3/3 (100%)	3/3 (100%)	1/1 (100%)
Ova_R_Kdny_58	2/5 (40%)	3/3 (100%)	3/3 (100%)	1/1 (100%)
Ova_R_Kdny_59	5/5 (100%)	3/3 (100%)	3/3 (100%)	1/1 (100%)
Ova_R_Kdny_60	2/5 (40%)	3/3 (100%)	3/3 (100%)	1/1 (100%)
Ova_R_Kdny_61	5/5 (100%)	3/3 (100%)	3/3 (100%)	1/1 (100%)
Ova_R_Kdny_62	4/5 (80%)	3/3 (100%)	3/3 (100%)	1/1 (100%)
Ova_R_Kdny_66	1/5 (20%)	3/3 (100%)	3/3 (100%)	1/1 (100%)
Ova_R_Kdny_67	4/5 (80%)	3/3 (100%)	3/3 (100%)	1/1 (100%)
Ova_Sal_Gla_60	4/5 (80%)	3/3 (100%)	3/3 (100%)	1/1 (100%)
Ova_Sal_Gla_62	1/5 (20%)	1/3 (33.3%)	3/3 (100%)	1/1 (100%)
Ova_Sal_Gla_66	4/5 (80%)	3/3 (100%)	3/3 (100%)	1/1 (100%)
Ova_Sal_Gla_67	3/5 (60%)	3/3 (100%)	3/3 (100%)	1/1 (100%)
Ova_Spln_58	1/5 (20%)	3/3 (100%)	3/3 (100%)	1/1 (100%)
Ova_Spln_62	4/5 (80%)	3/3 (100%)	3/3 (100%)	1/1 (100%)
Ova_Spln_66	4/5 (80%)	3/3 (100%)	3/3 (100%)	1/1 (100%)
Ova_Spln_67	4/5 (80%)	3/3 (100%)	3/3 (100%)	1/1 (100%)
Ovi_Ast_48	4/5 (80%)	3/3 (100%)	3/3 (100%)	1/1 (100%)
Ovi_Ast_49	2/5 (40%)	3/3 (100%)	3/3 (100%)	1/1 (100%)
Ovi_Ast_50	3/5 (60%)	3/3 (100%)	3/3 (100%)	1/1 (100%)
Ovi_Ast_51	3/5 (60%)	3/3 (100%)	3/3 (100%)	1/1 (100%)
Ovi_Ast_52	2/5 (40%)	3/3 (100%)	3/3 (100%)	1/1 (100%)
Ovi_L_Kdny_48	5/5 (100%)	3/3 (100%)	3/3 (100%)	1/1 (100%)
Ovi_L_Kdny_49	4/5 (80%)	3/3 (100%)	3/3 (100%)	1/1 (100%)
Ovi_L_Kdny_50	5/5 (100%)	3/3 (100%)	3/3 (100%)	1/1 (100%)
Ovi_L_Kdny_51	4/5 (80%)	3/3 (100%)	3/3 (100%)	1/1 (100%)
Ovi_Liv_48	3/5 (60%)	3/3 (100%)	3/3 (100%)	1/1 (100%)
Ovi_Liv_49	2/5 (40%)	3/3 (100%)	3/3 (100%)	1/1 (100%)
Ovi_Liv_50	4/5 (80%)	3/3 (100%)	3/3 (100%)	1/1 (100%)
Ovi_Liv_51	2/5 (40%)	3/3 (100%)	3/3 (100%)	1/1 (100%)
Ovi_Liv_52	4/5 (80%)	3/3 (100%)	3/3 (100%)	1/1 (100%)
Ovi_Lung_48	4/5 (80%)	3/3 (100%)	3/3 (100%)	1/1 (100%)
Ovi_Lung_49	3/5 (60%)	3/3 (100%)	3/3 (100%)	1/1 (100%)
Ovi_Lung_50	5/5 (100%)	3/3 (100%)	3/3 (100%)	1/1 (100%)
Ovi_Lung_51	3/5 (60%)	3/3 (100%)	3/3 (100%)	1/1 (100%)
Ovi_Met_48	5/5 (100%)	3/3 (100%)	3/3 (100%)	1/1 (100%)
Ovi_Met_49	5/5 (100%)	3/3 (100%)	3/3 (100%)	1/1 (100%)
Ovi_Met_50	4/5 (80%)	3/3 (100%)	3/3 (100%)	1/1 (100%)
Ovi_Met_51	1/5 (20%)	3/3 (100%)	3/3 (100%)	1/1 (100%)
Ovi_Met_52	4/5 (80%)	3/3 (100%)	3/3 (100%)	1/1 (100%)
Ovi_Pri_Tum_48	4/5 (80%)	3/3 (100%)	3/3 (100%)	1/1 (100%)
Ovi_Pri_Tum_49	4/5 (80%)	3/3 (100%)	3/3 (100%)	1/1 (100%)
Ovi_Pri_Tum_50	5/5 (100%)	3/3 (100%)	3/3 (100%)	1/1 (100%)
Ovi_Pri_Tum_51	4/5 (80%)	3/3 (100%)	3/3 (100%)	1/1 (100%)
Ovi_Pri_Tum_52	2/5 (40%)	3/3 (100%)	3/3 (100%)	1/1 (100%)
Ovi_R_Kdny_48	5/5 (100%)	3/3 (100%)	3/3 (100%)	1/1 (100%)
Ovi_R_Kdny_49	5/5 (100%)	3/3 (100%)	3/3 (100%)	1/1 (100%)
Ovi_R_Kdny_50	2/5 (40%)	3/3 (100%)	3/3 (100%)	1/1 (100%)
Ovi_R_Kdny_51	2/5 (40%)	3/3 (100%)	3/3 (100%)	1/1 (100%)
Ovi_R_Kdny_52	3/5 (60%)	2/3 (66.7%)	3/3 (100%)	1/1 (100%)
Ovi_Spln_49	4/5 (80%)	3/3 (100%)	3/3 (100%)	1/1 (100%)
Ovi_Spln_50	2/5 (40%)	3/3 (100%)	3/3 (100%)	1/1 (100%)
Ovi_Spln_51	3/5 (60%)	3/3 (100%)	3/3 (100%)	1/1 (100%)
Ovi_Spln_52	2/5 (40%)	3/3 (100%)	3/3 (100%)	1/1 (100%)
