## Supplementary material for "Barcoded Competitive Clone-Initiating Cell (BC-CIC) Analysis Reveals Differences in Ovarian Cancer Cell Genotype and Niche Specific Clonal Fitness During Growth and Metastasis In Vivo": Table S2

### Sheet: Sheet1
Total injected cell number
Mouse ID		Injected Cells Index 1.4	Injected Cells Index 1.2	Total Injected Cells
48	Intra- oviductal	530000	485000	1015000
49		256361	233550	489911
50		256361	233550	489911
51		312500	312500	625000
52		187500	187500	375000
58	Intra- ovarian	438418	396924	835342
59		657627	595386	1253013
60		30000	30000	60000
61		60000	60000	120000
62		60000	60000	120000
66		287573	400000	687573
67		431360	600000	1031360
