## Supplementary material for "Barcoded Competitive Clone-Initiating Cell (BC-CIC) Analysis Reveals Differences in Ovarian Cancer Cell Genotype and Niche Specific Clonal Fitness During Growth and Metastasis In Vivo": Table S3

### Sheet: Table S5
Percentage of CIC in each of the four classes
		Indices 1.2 and 1.4 combined				Index 1.4 (LRRC15 expressors)				Index 1.2 (LRRC15 knockdown)
Mouse ID		% CIC.IP	% CIC.Mono	% CIC.Pluri	% CIC.Toti	% CIC.IP	% CIC.Mono	% CIC.Pluri	% CIC.Toti	% CIC.IP	% CIC.Mono	% CIC.Pluri	% CIC.Toti
48	Intra- oviductal	16.6667	40.7801	42.5532	0	14.5161	37.0968	48.3871	0	32.3529	67.6471	0	0
49		22.8	39.2	38	0	20.354	38.4956	41.1504	0	45.8333	45.8333	8.33333	0
50		12.5296	50.591	36.8794	0	10.9974	49.3606	39.6419	0	31.25	65.625	3.125	0
51		16.6667	47.9798	35.3535	0	16.6667	47.9798	35.3535	0	0	0	0	0
52		28.9474	36.8421	34.2105	0	29.0837	35.4582	35.4582	0	26.6667	60	13.3333	0
58	Intra- ovarian	5.34125	52.819	41.8398	0	5.49618	52.3664	42.1374	0	0	68.4211	31.5789	0
59		17.9747	51.3924	30.6329	0	18.5676	49.8674	31.565	0	5.55556	83.3333	11.1111	0
60		9.42029	36.4734	54.1063	0	6.86567	34.3284	58.806	0	20.2532	45.5696	34.1772	0
61		6.21651	70.8467	22.9368	0	6.46204	59.9354	33.6026	0	5.73248	92.3567	1.91083	0
62		19.4357	45.2978	35.2665	0	13.936	46.7043	39.3597	0	46.729	38.3178	14.9533	0
66		5.35714	32.1429	62.5	0	4.53172	32.3263	63.142	0	60	20	20	0
67		16.5354	16.1417	48.8189	18.5039	13.9918	16.0494	50.6173	19.3416	72.7273	18.1818	9.09091	0
