## Supplementary material for "Barcoded Competitive Clone-Initiating Cell (BC-CIC) Analysis Reveals Differences in Ovarian Cancer Cell Genotype and Niche Specific Clonal Fitness During Growth and Metastasis In Vivo": Table S4

### Sheet: Max.clone.size
Maximum clone size
Group	MouseID	Organ	Annotation	Index1.2	Index1.4		Group	MouseID	Organ	Annotation	Index1.2	Index1.4
Intraoviductal	Mouse_RC_48	L-Kidney	Ovi_L_Kdny_48	6697	1229023		Intraovarian	Mouse_RC_58	Liver	Ova_Liv_58	29660	1685547
Intraoviductal	Mouse_RC_48	Ascites	Ovi_Ast_48		558160		Intraovarian	Mouse_RC_58	L-Ovary	Ova_L_ova_58	16415	476586
Intraoviductal	Mouse_RC_48	Primary Tumor	Ovi_Pri_Tum_48	44886	349821		Intraovarian	Mouse_RC_58	Primary Tumor	Ova_Pri_Tum_58		375928
Intraoviductal	Mouse_RC_48	Metastasis	Ovi_Met_48	8877	344379		Intraovarian	Mouse_RC_58	R-Kidney	Ova_R_Kdny_58	6452	346685
Intraoviductal	Mouse_RC_48	Liver	Ovi_Liv_48	7891	289184		Intraovarian	Mouse_RC_58	Metastasis	Ova_Met_58	6225	290258
Intraoviductal	Mouse_RC_48	R-Kidney	Ovi_R_Kdny_48	23559	151766		Intraovarian	Mouse_RC_58	Spleen	Ova_Spln_58		202986
Intraoviductal	Mouse_RC_48	Lung	Ovi_Lung_48	6575	123843		Intraovarian	Mouse_RC_58	Ascites	Ova_Ast_58	6349	165532
Intraoviductal	Mouse_RC_49	L-Kidney	Ovi_L_Kdny_49		573058		Intraovarian	Mouse_RC_58	Heart	Ova_Hrt_58	25554	77623
Intraoviductal	Mouse_RC_49	Ascites	Ovi_Ast_49		540590		Intraovarian	Mouse_RC_58	Blood	Ova_Bld_58	30568	54599
Intraoviductal	Mouse_RC_49	Metastasis	Ovi_Met_49		478165		Intraovarian	Mouse_RC_58	Lung	Ova_Lung_58	3396	37646
Intraoviductal	Mouse_RC_49	Primary Tumor	Ovi_Pri_Tum_49	16258	284941		Intraovarian	Mouse_RC_58	Brain	Ova_Brn_58	5655	15077
Intraoviductal	Mouse_RC_49	R-Kidney	Ovi_R_Kdny_49	4901	274493		Intraovarian	Mouse_RC_58	L-Kidney	Ova_L_Kdny_58	1201	14680
Intraoviductal	Mouse_RC_49	Spleen	Ovi_Spln_49		259908		Intraovarian	Mouse_RC_59	Heart	Ova_Hrt_59		903929
Intraoviductal	Mouse_RC_49	Liver	Ovi_Liv_49	2761	145892		Intraovarian	Mouse_RC_59	L-Kidney	Ova_L_Kdny_59		754683
Intraoviductal	Mouse_RC_49	Lung	Ovi_Lung_49	5481	83271		Intraovarian	Mouse_RC_59	Lung	Ova_Lung_59		735516
Intraoviductal	Mouse_RC_50	Ascites	Ovi_Ast_50		410715		Intraovarian	Mouse_RC_59	Metastasis	Ova_Met_59	8614	677011
Intraoviductal	Mouse_RC_50	Metastasis	Ovi_Met_50	25905	392197		Intraovarian	Mouse_RC_59	Primary Tumor	Ova_Pri_Tum_59	4476	457896
Intraoviductal	Mouse_RC_50	Primary Tumor	Ovi_Pri_Tum_50	29408	342061		Intraovarian	Mouse_RC_59	Ascites	Ova_Ast_59		232564
Intraoviductal	Mouse_RC_50	R-Kidney	Ovi_R_Kdny_50		336522		Intraovarian	Mouse_RC_59	R-Kidney	Ova_R_Kdny_59	10745	94906
Intraoviductal	Mouse_RC_50	Spleen	Ovi_Spln_50		188370		Intraovarian	Mouse_RC_59	Blood	Ova_Bld_59	18096	53401
Intraoviductal	Mouse_RC_50	Lung	Ovi_Lung_50	2467	90762		Intraovarian	Mouse_RC_60	Ascites	Ova_Ast_60	7658	1019933
Intraoviductal	Mouse_RC_50	Liver	Ovi_Liv_50	1554	70054		Intraovarian	Mouse_RC_60	Primary Tumor	Ova_Pri_Tum_60	45509	905758
Intraoviductal	Mouse_RC_50	L-Kidney	Ovi_L_Kdny_50	684	7139		Intraovarian	Mouse_RC_60	Metastasis	Ova_Met_60	54864	632621
Intraoviductal	Mouse_RC_51	Metastasis	Ovi_Met_51		252003		Intraovarian	Mouse_RC_60	R-Kidney	Ova_R_Kdny_60	14249	136341
Intraoviductal	Mouse_RC_51	Ascites	Ovi_Ast_51		196582		Intraovarian	Mouse_RC_60	Heart	Ova_Hrt_60	188377	112196
Intraoviductal	Mouse_RC_51	Liver	Ovi_Liv_51		196412		Intraovarian	Mouse_RC_60	Blood	Ova_Bld_60	36508	106099
Intraoviductal	Mouse_RC_51	Primary Tumor	Ovi_Pri_Tum_51		164394		Intraovarian	Mouse_RC_60	Lung	Ova_Lung_60	34785	73532
Intraoviductal	Mouse_RC_51	Spleen	Ovi_Spln_51		60981		Intraovarian	Mouse_RC_60	Liver	Ova_Liv_60	9508	41026
Intraoviductal	Mouse_RC_51	Lung	Ovi_Lung_51		59258		Intraovarian	Mouse_RC_60	Salivary Gland	Ova_Sal_Gla_60	57479	39624
Intraoviductal	Mouse_RC_51	L-Kidney	Ovi_L_Kdny_51		21187		Intraovarian	Mouse_RC_60	L-Kidney	Ova_L_Kdny_60	23637	33796
Intraoviductal	Mouse_RC_51	R-Kidney	Ovi_R_Kdny_51		20795		Intraovarian	Mouse_RC_60	Brain	Ova_Brn_60	7535	14842
Intraoviductal	Mouse_RC_52	Ascites	Ovi_Ast_52	6457	832825		Intraovarian	Mouse_RC_61	Bowel Metastasis	Ova_Gut_Met.04_61	73471	793204
Intraoviductal	Mouse_RC_52	Primary Tumor	Ovi_Pri_Tum_52	14096	487603		Intraovarian	Mouse_RC_61	Bowel Metastasis	Ova_Gut_Met.03_61	68414	715165
Intraoviductal	Mouse_RC_52	Metastasis	Ovi_Met_52	5806	437297		Intraovarian	Mouse_RC_61	Metastasis	Ova_Met_61	7351	476431
Intraoviductal	Mouse_RC_52	R-Kidney	Ovi_R_Kdny_52	6986	130657		Intraovarian	Mouse_RC_61	Primary Tumor	Ova_Pri_Tum_61	6573	463033
Intraoviductal	Mouse_RC_52	Spleen	Ovi_Spln_52	1943	67768		Intraovarian	Mouse_RC_61	Bowel Metastasis	Ova_Gut_Met.08_61	16716	364910
Intraoviductal	Mouse_RC_52	Liver	Ovi_Liv_52	15352	23163		Intraovarian	Mouse_RC_61	R-Kidney	Ova_R_Kdny_61	6250	361149
							Intraovarian	Mouse_RC_61	Bowel Metastasis	Ova_Gut_Met.05_61	2645	280812
							Intraovarian	Mouse_RC_61	L-Ovary	Ova_L_ova_61	5741	187147
							Intraovarian	Mouse_RC_61	Ascites	Ova_Ast_61	2249	158180
							Intraovarian	Mouse_RC_61	Bowel Metastasis	Ova_Gut_Met.01_61	313485	120185
							Intraovarian	Mouse_RC_61	Bowel Metastasis	Ova_Gut_Met.02_61	38062	84357
							Intraovarian	Mouse_RC_61	Bowel Metastasis	Ova_Gut_Met.06_61		69148
							Intraovarian	Mouse_RC_61	Bowel Metastasis	Ova_Gut_Met.07_61	5509	50030
							Intraovarian	Mouse_RC_61	Lung	Ova_Lung_61	1373	29333
							Intraovarian	Mouse_RC_61	L-Kidney	Ova_L_Kdny_61	4822	16008
							Intraovarian	Mouse_RC_61	Blood	Ova_Bld_61	5816	6450
							Intraovarian	Mouse_RC_61	Heart	Ova_Hrt_61	1981	4180
							Intraovarian	Mouse_RC_62	Metastasis	Ova_Met_62	51938	2077136
							Intraovarian	Mouse_RC_62	L-Ovary	Ova_L_ova_62	27617	778150
							Intraovarian	Mouse_RC_62	Primary Tumor	Ova_Pri_Tum_62	40864	757158
							Intraovarian	Mouse_RC_62	Lung	Ova_Lung_62	7509	278715
							Intraovarian	Mouse_RC_62	Liver	Ova_Liv_62	4030	146305
							Intraovarian	Mouse_RC_62	R-Kidney	Ova_R_Kdny_62	8975	132783
							Intraovarian	Mouse_RC_62	Spleen	Ova_Spln_62	6253	130154
							Intraovarian	Mouse_RC_62	Heart	Ova_Hrt_62	4965	109245
							Intraovarian	Mouse_RC_62	Blood	Ova_Bld_62	89525	54471
							Intraovarian	Mouse_RC_62	L-Kidney	Ova_L_Kdny_62	49723	43753
							Intraovarian	Mouse_RC_62	Salivary Gland	Ova_Sal_Gla_62	1566	2868
							Intraovarian	Mouse_RC_66	Metastasis	Ova_Met_66		545934
							Intraovarian	Mouse_RC_66	R-Kidney	Ova_R_Kdny_66		334004
							Intraovarian	Mouse_RC_66	L-Kidney	Ova_L_Kdny_66		310081
							Intraovarian	Mouse_RC_66	L-Ovary	Ova_L_ova_66		177860
							Intraovarian	Mouse_RC_66	Primary Tumor	Ova_Pri_Tum_66	11394	142731
							Intraovarian	Mouse_RC_66	Blood	Ova_Bld_66	30005	138367
							Intraovarian	Mouse_RC_66	Heart	Ova_Hrt_66	31638	133806
							Intraovarian	Mouse_RC_66	Ascites	Ova_Ast_66		130000
							Intraovarian	Mouse_RC_66	Liver	Ova_Liv_66	7020	41478
							Intraovarian	Mouse_RC_66	Spleen	Ova_Spln_66	11589	37063
							Intraovarian	Mouse_RC_66	Salivary Gland	Ova_Sal_Gla_66	7034	24522
							Intraovarian	Mouse_RC_66	Brain	Ova_Brn_66	6111	24001
							Intraovarian	Mouse_RC_66	Lung	Ova_Lung_66	6098	22597
							Intraovarian	Mouse_RC_67	Brain	Ova_Brn_67	14571	365028
							Intraovarian	Mouse_RC_67	L-Ovary	Ova_L_ova_67	13185	285985
							Intraovarian	Mouse_RC_67	Metastasis	Ova_Met_67		188757
							Intraovarian	Mouse_RC_67	Primary Tumor	Ova_Pri_Tum_67	40640	188477
							Intraovarian	Mouse_RC_67	R-Kidney	Ova_R_Kdny_67		139633
							Intraovarian	Mouse_RC_67	Spleen	Ova_Spln_67	22089	127866
							Intraovarian	Mouse_RC_67	L-Kidney	Ova_L_Kdny_67		106732
							Intraovarian	Mouse_RC_67	Heart	Ova_Hrt_67		96604
							Intraovarian	Mouse_RC_67	Blood	Ova_Bld_67	15830	90178
							Intraovarian	Mouse_RC_67	Ascites	Ova_Ast_67	16992	87552
							Intraovarian	Mouse_RC_67	Liver	Ova_Liv_67		86991
							Intraovarian	Mouse_RC_67	Salivary Gland	Ova_Sal_Gla_67	3887	79784
							Intraovarian	Mouse_RC_67	Lung	Ova_Lung_67	12312	50910
