## Supplementary material for "Barcoded Competitive Clone-Initiating Cell (BC-CIC) Analysis Reveals Differences in Ovarian Cancer Cell Genotype and Niche Specific Clonal Fitness During Growth and Metastasis In Vivo": Table S5

### Sheet: Sheet1
Organ	Color	Hexcode
Primary Tumor	Black	#000000
Lung	Golden rod	#DAA520
Liver	Sienna	#A0522D
Spleen	Yellow 2	#EEEE00
Metastasis	Aquamarine	#7FFFD4
Ascites	Dark sea green	#8FBC8F
L-Kidney	Cornflower blue	#6495ED
R-Kidney	Royal blue	#4169E1
L-Ovary	Forest green	#228B22
Blood	Red	#FF0000
Heart	Dark orange	#FF8C00
Salivary Gland	Dark orchid	#9932CC
Brain	Deep pink	#FF1493
Bowel Metastasis	White	#FA8072
