## Supplementary material for "Barcoded Competitive Clone-Initiating Cell (BC-CIC) Analysis Reveals Differences in Ovarian Cancer Cell Genotype and Niche Specific Clonal Fitness During Growth and Metastasis In Vivo": Table S6

### Sheet: Linear Model Stats v2
Model	Predictors	Estimate	Standard Error	t.value	P-value	False Discovery Rate
Metastasis	Blood	0.172363	0.0230434	7.47991	9.36607e-14	1.33801e-13
Metastasis	Ascites	0.662877	0.0136708	48.4886	0	0
Metastasis	Primary Tumor	0.0907977	0.0141359	6.4232	1.51551e-10	1.89439e-10
Brain	Blood	0.68279	0.0118272	57.7305	0	0
Brain	Ascites	0.0522589	0.00701664	7.44786	1.19012e-13	1.62289e-13
Brain	Primary Tumor	0.0363866	0.00725535	5.01514	5.56475e-07	5.96223e-07
Lung	Blood	0.514297	0.0203963	25.2152	5.50343e-129	1.65103e-128
Lung	Ascites	0.18019	0.0121003	14.8914	1.15017e-48	2.02971e-48
Lung	Primary Tumor	0.212037	0.012512	16.9467	5.85899e-62	1.09856e-61
Heart	Blood	0.844363	0.0200307	42.1535	4.90648123611641e-314	3.67986092708731e-313
Heart	Ascites	0.129719	0.0118835	10.916	2.66812e-27	4.44686e-27
Heart	Primary Tumor	0.0839498	0.0122877	6.83199	9.84583e-12	1.28424e-11
Liver	Blood	0.549707	0.0205784	26.7128	3.77828e-143	1.25943e-142
Liver	Ascites	0.24181	0.0122084	19.8068	8.14375e-83	1.87933e-82
Liver	Primary Tumor	0.0964079	0.0126238	7.63702	2.85497e-14	4.28245e-14
Spleen	Blood	0.415738	0.018471	22.5076	7.6712e-105	1.9178e-104
Spleen	Ascites	0.312402	0.0109582	28.5086	7.85868e-161	3.36801e-160
Spleen	Primary Tumor	0.104033	0.011331	9.18129	7.12712e-20	1.12534e-19
L-Kidney	Blood	0.606135	0.022247	27.2457	2.55462e-148	9.57983e-148
L-Kidney	Ascites	0.314824	0.0131983	23.8533	1.34893e-116	3.6789e-116
L-Kidney	Primary Tumor	0.0633834	0.0136474	4.64437	3.53751e-06	3.65949e-06
R-Kidney	Blood	0.368838	0.020474	18.015	1.94568e-69	4.16932e-69
R-Kidney	Ascites	0.606733	0.0121464	49.9515	0	0
R-Kidney	Primary Tumor	0.0657143	0.0125597	5.23216	1.77452e-07	1.97169e-07
L-Ovary	Blood	0.339991	0.0189377	17.9531	9.30367e-69	1.86073e-68
L-Ovary	Ascites	0.464681	0.0119656	38.8347	7.55661e-271	3.77831e-270
L-Ovary	Primary Tumor	0.0561513	0.0122627	4.57904	4.84839e-06	4.84839e-06
Salivary Gland	Blood	0.621445	0.0159669	38.9207	2.24292e-275	1.34575e-274
Salivary Gland	Ascites	0.0581642	0.00947259	6.14026	9.16738e-10	1.10009e-09
Salivary Gland	Primary Tumor	0.0531644	0.00979486	5.42779	6.09623e-08	7.03411e-08
