## Supplementary material for "Barcoded Competitive Clone-Initiating Cell (BC-CIC) Analysis Reveals Differences in Ovarian Cancer Cell Genotype and Niche Specific Clonal Fitness During Growth and Metastasis In Vivo": Table S7

### Sheet: Significance
Cluster	Term	p	FDR
I	Site	0.237495	0.442232
I	Genotype	0.650006	0.785066
I	Site:Genotype	0.565983	0.727693
II	Site	0.108075	0.324224
II	Genotype	0.0175753	0.106262
II	Site:Genotype	0.838903	0.943765
III	Site	0.457581	0.650247
III	Genotype	0.362164	0.602255
III	Site:Genotype	0.72681	0.853212
IV	Site	0.00077689	0.010488
IV	Genotype	6.97341e-05	0.00376564
IV	Site:Genotype	0.000155109	0.00418795
IX	Site	0.166983	0.375711
IX	Genotype	0.425869	0.638803
IX	Site:Genotype	0.631422	0.785066
L	Site	0.0450126	0.186975
L	Genotype	0.000578457	0.0104122
L	Site:Genotype	0.941417	0.95918
V	Site	0.0617817	0.222414
V	Genotype	0.0208749	0.112724
V	Site:Genotype	0.0106079	0.0818321
VI	Site	0.12581	0.357564
VI	Genotype	0.00374286	0.0336858
VI	Site:Genotype	0.149212	0.375711
VII	Site	0.0340892	0.153402
VII	Genotype	0.962835	0.962835
VII	Site:Genotype	0.540666	0.712097
VIII	Site	0.00183511	0.0198192
VIII	Genotype	0.219432	0.423191
VIII	Site:Genotype	0.219432	0.423191
X	Site	0.379198	0.602255
X	Genotype	0.90767	0.947039
X	Site:Genotype	0.90767	0.947039
XI	Site	0.37195	0.602255
XI	Genotype	0.532283	0.712097
XI	Site:Genotype	0.447718	0.650247
XII	Site	0.0507058	0.195579
XII	Genotype	0.0339027	0.153402
XII	Site:Genotype	0.0177103	0.106262
XIII	Site	0.911963	0.947039
XIII	Genotype	0.197363	0.423191
XIII	Site:Genotype	0.654221	0.785066
XIV	Site	0.402904	0.621624
XIV	Genotype	0.475691	0.658649
XIV	Site:Genotype	0.880748	0.947039
XV	Site	0.162868	0.375711
XV	Genotype	0.308293	0.554927
XV	Site:Genotype	0.378298	0.602255
XVI	Site	0.160502	0.375711
XVI	Genotype	0.0873182	0.294699
XVI	Site:Genotype	0.83791	0.943765
XVII	Site	0.210887	0.423191
XVII	Genotype	0.138264	0.373313
XVII	Site:Genotype	0.102452	0.324224
